# Identification of Polycomb Repressive Complex 1 and 2 Core Components in Hexaploid Bread Wheat

**DOI:** 10.1101/703546

**Authors:** Beáta Strejčková, Radim Čegan, Ales Pecinka, Zbyněk Milec, Jan Šafář

**Affiliations:** The Czech Academy of Sciences, Institute of Experimental Botany (IEB), Centre of the Region Haná for Biotechnological and Agricultural Research (CRH), 78371 Olomouc, Czech Republic; Department of Plant Developmental Genetics, Institute of Biophysics, Academy of Sciences of the Czech Republic, 61200 Brno, Czech Republic

## Abstract

Polycomb repressive complex 1 and 2 play important roles in epigenetic gene regulation by posttranslationally modifying specific histone residues. Polycomb repressive complex 2 is responsible for the trimethylation of lysine 27 on histone H3, while Polycomb repressive complex 1 catalyzes the monoubiquitination of histone H2A at lysine 119. Although these biochemical functions are evolutionarily conserved, studies in animals and plants, mainly *Arabidopsis thaliana*, showed that specific subunits have evolved into small gene families, with individual members acting at different developmental stages or responding to specific environmental stimuli. However, the evolution of polycomb group gene families in monocots, particularly those with complex allopolyploid origins, is unknown. Here, we present the *in silico* identification of the Polycomb repressive complex 1 and 2 subunits in allohexaploid bread wheat, the reconstruction of their evolutionary history and a transcriptional analysis over a series of 33 developmental stages. The identification and chromosomal location of the Polycomb repressive complex 1 and 2 core components in bread wheat may enable a deeper understanding of developmental processes, including vernalization in commonly grown winter wheat.
