## Supplementary Table 1 for "Identification of Polycomb Repressive Complex 1 and 2 Core Components in Hexaploid Bread Wheat"

### Sheet: PRC2
Drosophila	Arabidopsis	Triticum aestivum gene ID	Triticum aestivum chromosome location (bp)	Wheat name	Triticum urartu chromosome location (bp)	Best hit in T. dicoccoides	T. dicoccoides chromosome location (bp)	Best hit in Hordeum vulgare	Hordeum vulgare chromosome location (bp)	Hordeum annotation
E(z)	CLF	TraesCS4A02G121300.1	149,649,384-149,657,014 4AS	TaE(z)-4A1	≈ 435,874,000 4U	TRIDC4AG017090.5	157,368,500-157,375,181 4AS	HORVU.MOREX.r2.4HG0317910	439,022,275 - 439,029,078 4HL	Histone-lysine N-methyltransferase
		TraesCS4B02G181400.3	398,233,713-398,241,365 4BL	TaE(z)-4B1	-	TRIDC4BG031660.6	391,675,344-391,682,903 4BL	HORVU.MOREX.r2.4HG0317910	439,022,275 - 439,029,078 4HL	Histone-lysine N-methyltransferase
		TraesCS4D02G184600.3	322,849,931-322,857,603 4DL	TaE(z)-4D1	-	-	-	HORVU.MOREX.r2.4HG0317910	439,022,275 - 439,029,078 4HL	Histone-lysine N-methyltransferase
		TraesCS7A02G128300.1	82,194,366-82,207,882 7AS	TaE(z)-7A1.1	≈ 81,648,000 7U	TRIDC7AG014970.2	76,937,809-76,951,951 7AS	HORVU.MOREX.r2.7HG0544280	44,470,640 - 44,478,364 7HS	Histone-lysine N-methyltransferase
		TraesCS7B02G028200.2	26,748,051-26,756,569 7BS	TaE(z)-7B1.1	-	TRIDC7BG004320.3	31,013,275-31,020,835 7BS	HORVU.MOREX.r2.7HG0544280	44,470,640 - 44,478,364 7HS	Histone-lysine N-methyltransferase
		TraesCS7D02G127100.2	79,541,345-79,549,730 7DS	TaE(z)-7D1.1	-	-	-	HORVU.MOREX.r2.7HG0544280	44,470,640 - 44,478,364 7HS	Histone-lysine N-methyltransferase
		TraesCS7A02G128600.1	82,506,261-82,516,939 7AS	TaE(z)-7A1.2	≈ 79,102,900 7U	TRIDC7BG004320.3	31,013,275-31,020,835 7BS	HORVU.MOREX.r2.7HG0544320	44,780,564 - 44,788,089 7HS	Histone-lysine N-methyltransferase
		TraesCS7B02G028500.2	26,877,608-26,887,222 7BS	TaE(z)-7B1.2	-	TRIDC7BG004320.3	31,013,275-31,020,835 7BS	HORVU.MOREX.r2.7HG0544320	44,780,564 - 44,788,089 7HS	Histone-lysine N-methyltransferase
		TraesCS7D02G127400.1	79,626,559-79,636,670 7DS	TaE(z)-7D1.2	-	-	-	HORVU.MOREX.r2.7HG0544320	44,780,564 - 44,788,089 7HS	Histone-lysine N-methyltransferase
Su(z)	EMF2	TraesCS2A02G000100.1	249,837-258,387 2AS	TaSu(z)-2A1	≈ 1,511,000 2U	TRIDC2AG000520.28	2,322,308-2,328,969 2AS	HORVU.MOREX.r2.2HG0079070	883,373 - 889,731 2HS	Polycomb group protein VERNALIZATION 2
		TraesCS2A02G002500.1	1,370,229-1,381,768 2AS	TaSu(z)-2A2	≈ 2,424,000 2U	TRIDC2AG000370.6	1,189,349-1,201,895 2AS	HORVU.MOREX.r2.2HG0078790	117,817 - 127,527 2HS	Polycomb group protein VERNALIZATION 2
		TraesCS2B02G020400.3	9,731,069-9,740,936 2BS	TaSu(z)-2B2	-	TRIDC2BG000420.11	2,011,232-2,018,069 2BS	HORVU.MOREX.r2.2HG0079070	883,373 - 889,731 2HS	Polycomb group protein VERNALIZATION 2
		TraesCS2B02G023900.1	11,082,010-11,090,064 2BS	TaSu(z)-2B1	-	TRIDC2BG000420.11	2,011,232-2,018,069 2BS	HORVU.MOREX.r2.2HG0079070	883,373 - 889,731 2HS	Polycomb group protein VERNALIZATION 2
		TraesCS2D02G000600.1	278,541-286,171 2DS	TaSu(z)-2D1	-	-	-	HORVU.MOREX.r2.2HG0078790	117,817 - 127,527 2HS	Polycomb group protein VERNALIZATION 2
		TraesCS5A02G179600.1	377,914,084-377,927,072 5AL	TaSu(z)-5A1	≈ 366,710,000 5U	TRIDC5AG029300.6	375,399,426-375,411,184 5AL	HORVU.MOREX.r2.5HG0391090	388,151,470 - 388,163,447 5HL	Polycomb group protein VERNALIZATION 2
		TraesCS5B02G177400.3	323,857,716-323,870,424 5BL	TaSu(z)-5B1	-	TRIDC5BG030790.3/TRIDC5BG078180.1	334,430,749-334,442,020/687,215,306-687,226,232 5BL	HORVU.MOREX.r2.5HG0391090	388,151,470 - 388,163,447 5HL	Polycomb group protein VERNALIZATION 2
		TraesCS5D02G184200.2	285,646,993-285,659,739 5DL	TaSu(z)-5D1	-	-	-	HORVU.MOREX.r2.5HG0391090	388,151,470 - 388,163,447 5HL	Polycomb group protein VERNALIZATION 2
ESC	FIE	TraesCS7A02G308300.1	436,070,439-436,075,945 7AL	TaFIE-7A1	≈ 46,580,000 7U	TRIDC7AG042990.6	432,936,623-432,940,643 7AL	HORVU.MOREX.r2.7HG0582460	404,792,930 - 404,797,677 7HL	Fertilization independent endosperm 1
		TraesCS7A02G089100.1	54,146,782-54,151,360 7AS	TaFIE-7A2.1	≈ 46,580,000 7U	TRIDC7AG010170.1	46,747,871-46,749,723 7AS	HORVU.MOREX.r2.7HG0582460	404,792,930 - 404,797,677 7HL	Fertilization independent endosperm 1
		TraesCS7A02G089200.1	54,188,363-54,193,386 7AS	TaFIE-7A2.2	≈ 46,580,000 7U	TRIDC7AG010170.1	46,747,871-46,749,723 7AS	HORVU.MOREX.r2.7HG0582460	404,792,930 - 404,797,677 7HL	Fertilization independent endosperm 1
		TRIAE_CS42_7BL_TGACv1_580129_AA1912160.1 #	381,507,748-381,513,483 7BL	TaFIE-7B1	-	TRIDC7BG034260.3	388,185,639-388,189,661 7BL	HORVU.MOREX.r2.7HG0582460	404,792,930 - 404,797,677 7HL	Fertilization independent endosperm 1
		TraesCS7D02G084500.1	51,684,072-51,688,652 7DS	TaFIE-7D1	-	-	-	HORVU.MOREX.r2.7HG0582460	404,792,930 - 404,797,677 7HL	Fertilization independent endosperm 1
		TraesCS7D02G305100.1	386,659,225-386,664,411 7DL	TaFIE-7D2	-	-	-	HORVU.MOREX.r2.7HG0582460	404,792,930 - 404,797,677 7HL	Fertilization independent endosperm 1
		TraesCS4A02G388400.1	666,057,267-666,061,564 4AL	TaFIE-4A1	≈ 46,580,000 7U	TRIDC7AG042990.6	432,936,623-432,940,643 7AL	HORVU.MOREX.r2.7HG0582460	404,792,930 - 404,797,677 7HL	Fertilization independent endosperm 1
						TRIDC7BG034260	388,185,925-388,189,659 7BL
p55	MSI1	TraesCS5B02G378700.1	556,954,477-556,962,052 5BL	TaMSI1-B1	-	TRIDC5BG058930.2	562,789,188-562,796,725 5BL	HORVU.MOREX.r2.5HG0422380	530,849,080 - 530,854,599 5HL	WD-40 repeat protein
		TraesCS5D02G385600.1	454,808,203-454,812,489 5DL	TaMSI1-D1	-	-	-	HORVU.MOREX.r2.5HG0422380	530,849,080 - 530,854,599 5HL	WD-40 repeat protein
		TraesCSU02G072700.1	N/A	TaMSI1-A1	≈ 530,000,000 5U	TRIDC5BG058930.2	562,789,188-562,796,725 5BL	HORVU.MOREX.r2.5HG0422380	530,849,080 - 530,854,599 5HL	WD-40 repeat protein
		TraesCS5A02G331900.1	540,395,209-540,401,669 5AL	TaMSI1-A2	≈ 505,840,000 7U	TRIDC5AG048970.2	536,194,482-536,200,394 5AL	HORVU.MOREX.r2.5HG0415630	530,849,080 - 530,854,599 5HL	WD-40 repeat protein
		TraesCS5B02G332200.1	516,093,818-516,100,012 5BL	TaMSI1-B2	-	TRIDC5BG052880.2	521,172,453-521,178,214 5BL	HORVU.MOREX.r2.5HG0415630	530,849,080 - 530,854,599 5HL	WD-40 repeat protein
		TraesCS5D02G337800.1	426,296,751-426,302,305 5DL	TaMSI1-D2	-	-	-	HORVU.MOREX.r2.5HG0415630	530,849,080 - 530,854,599 5HL	WD-40 repeat protein
		# corresponds to TraesCS7B02G377900LC.1 which is incomplete
		Cultivars used for reference sequnce:
		Triticum aestivum - Chinese Spring
		Triticum dicoccoides - Zavitan
		Hordeum vulgare - Morex

### Sheet: PRC1
Drosophila	Arabidopsis	Triticum aestivum gene ID	Triticum aestivum chromosome location (bp)	Wheat name	Triticum urartu chromosome location (bp)	Best hit in T. dicoccoides	T. dicoccoides chromosome location (bp)	Best hit in Hordeum vulgare	Hordeum vulgare chromosome location (bp)	Hordeum annotation
Pc (Polycomb)	LHP1	TraesCS7A02G337900	494,130,799-494,130,966 7AL	TaLHP1-A1	≈ 473,813,100 7U	TRIDC7AG046740	485,474,690-485,480,242 7AL	HORVU.MOREX.r2.7HG0591290	485,744,348-485,745,541 7H	Chromo domain protein LHP1
		TraesCS7B02G249200	460,602,913-460,603,080 7BL	TaLHP1-B1	-	TRIDC7BG040950	467,082,056-467,083,750 7BL	HORVU.MOREX.r2.7HG0591290	485,744,348-485,745,541 7H	Chromo domain protein LHP1
		TraesCS7D02G345200	443,171,612-443,171,779 7DL	TaLHP1-D1	-	-	-	-	-	-
Psc (Posterior sex combs)	AtBMI1a	TraesCS5A02G378600.1	575,687,703-575,693,006 5AL	TaBMI1-A1	≈ 540,959,800 5U	TRIDC5AG055360.1	570,948,465-570,952,006 5AL	HORVU.MOREX.r2.5HG0422860	532,239,500-532,244,220 5H	E3 ubiquitin protein ligase DRIP2
		TraesCS5B02G382100.1	560,392,259-560,394,562 5BL	TaBMI1-B1	-	TRIDC5BG059380.1	566,198,110-566,201,887 5BL	HORVU.MOREX.r2.5HG0422860	532,239,500-532,244,220 5H	E3 ubiquitin protein ligase DRIP2
		TraesCS5D02G388500.1	457,992,828-457,994,891 5DL	TaBMI1-D1	-	-	-	HORVU.MOREX.r2.5HG0422860	532,239,500-532,244,220 5H	E3 ubiquitin protein ligase DRIP2
	AtBMI1b	TraesCS5A02G378600.1	575,687,703-575,693,006 5AL	TaBMI1-A1	≈ 540,959,800 5U	TRIDC5AG055360.1	570,948,465-570,952,006 5AL	HORVU.MOREX.r2.5HG0422860	532,239,500-532,244,220 5H	E3 ubiquitin protein ligase DRIP2
		TraesCS5A02G058000	55,657,475-55,660,396 5AS	TaBMI1-A2	≈ 61,344,000 5U	TRIDC5AG009030.1	58,462,482-58,468,028 5AS	HORVU.MOREX.r2.5HG0360220	46,805,739-46,811,006 5H	E3 ubiquitin protein ligase DRIP2
		TraesCS5B02G382100.1	560,392,259-560,394,562 5BL	TaBMI1-B1	-	TRIDC5BG059380.1	566,198,110-566,201,887 5BL	HORVU.MOREX.r2.5HG0422860	532,239,500-532,244,220 5H	E3 ubiquitin protein ligase DRIP2
		TraesCS5B02G065600	73,828,240-73,831,180 5BS	TaBMI1-B2	-	TRIDC5BG010700.1	79,925,961-79,931,877 5BS	HORVU.MOREX.r2.5HG0360220	46,805,739-46,811,006 5H	E3 ubiquitin protein ligase DRIP2
		TraesCS5D02G388500.1	457,992,828-457,994,891 5DL	TaBMI1-D1	-	-	-	HORVU.MOREX.r2.5HG0422860	532,239,500-532,244,220 5H	E3 ubiquitin protein ligase DRIP2
		TraesCS5D02G069800	67,862,021-67,864,962 5DS	TaBMI1-D2	-	-	-	HORVU.MOREX.r2.5HG0360220	46,805,739-46,811,006 5H	E3 ubiquitin protein ligase DRIP2
	AtBMI1c	TraesCS5A02G378600.1	575,687,703-575,693,006 5AL	TaBMI1-A1	≈ 540,959,800 5U	TRIDC5AG055360.1	570,948,465-570,952,006 5AL	HORVU.MOREX.r2.5HG0422860	532,239,500-532,244,220 5H	E3 ubiquitin protein ligase DRIP2
		TraesCS5B02G382100.1	560,392,259-560,394,562 5BL	TaBMI1-B1	-	TRIDC5BG059380.1	566,198,110-566,201,887 5BL	HORVU.MOREX.r2.5HG0422860	532,239,500-532,244,220 5H	E3 ubiquitin protein ligase DRIP2
		TraesCS5D02G388500.1	457,992,828-457,994,891 5DL	TaBMI1-D1	-	-	-	HORVU.MOREX.r2.5HG0422860	532,239,500-532,244,220 5H	E3 ubiquitin protein ligase DRIP2
		TraesCS5D02G069800	67,862,021-67,864,962 5DS	TaBMI1-D2	-	-	-	HORVU.MOREX.r2.5HG0360220	46,805,739-46,811,006 5H	E3 ubiquitin protein ligase DRIP2
Sce (Sex comb extra)	AtRING1B	TraesCS1A02G315400.1	506,998,391-507,003,396 1AL	TaRING2-A1	≈ 503,851,200 1U	TRIDC1AG047050.1	509,826,547-509,830,979 1AL	HORVU.MOREX.r2.1HG0054840	446,655,950-446,660,392 1H	E3 ubiquitin-protein ligase RING2
		TraesCS1B02G327300.1	553,553,685-553,558,738 1BL	TaRING2-B1	-	TRIDC1BG053200.1	558,716,583-558,721,026 1BL	HORVU.MOREX.r2.1HG0054840	446,655,950-446,660,392 1H	E3 ubiquitin-protein ligase RING2
		TraesCS1D02G315600.1	410,738,774-410,743,828 1DL	TaRING2-D1	-	-	-	HORVU.MOREX.r2.1HG0054840	446,655,950-446,660,392 1H	E3 ubiquitin-protein ligase RING2
	AtRING1A	TraesCS3A02G327900.2	572,730,217-572,736,984 3AL	TaRING1-A1	≈ 503,851,200 1U	TRIDC3AG047170.3	568,817,641-568,833,426 3AL	HORVU.MOREX.r2.3HG0245370	522,628,124-522,634,497 3H	E3 ubiquitin-protein ligase RING1
		TraesCS3B02G357400.3	567,258,816-567,265,661 3BL	TaRING1-B1	-	TRIDC3BG053440.1	580,213,734-580,217,398 3BL	HORVU.MOREX.r2.3HG0245370	522,628,124-522,634,497 3H	E3 ubiquitin-protein ligase RING1
		TraesCS3D02G321400.2	434,046,484-434,052,990 3DL	TaRING1-D1	-	-	-	HORVU.MOREX.r2.3HG0245370	522,628,124-522,634,497 3H	E3 ubiquitin-protein ligase RING1
	EMF1	TraesCS3A02G154500.1	146,386,030-146,393,741 3AS	TaEMF1-A1	≈ 148,942,600 3U	TRIDC3AG020770.3	152,153,930-152,161,440 3AS	HORVU.MOREX.r2.3HG0206680	137,538,034 - 137,544,575 3H	Embryonic flower 1
		TraesCS3B02G180800.1	189,148,422-189,157,468 3BS	TaEMF1-B1	-	-	-	HORVU.MOREX.r2.3HG0206680	137,538,034 - 137,544,575 3H	Embryonic flower 1
		TraesCS3D02G161800.1	132,597,260-132,606,040 3DS	TaEMF1-D1	-	-	-	HORVU.MOREX.r2.3HG0206680	137,538,034 - 137,544,575 3H	Embryonic flower 1
		Cultivars used for reference sequnce:
		Triticum aestivum - Chinese Spring
		Triticum dicoccoides - Zavitan
		Hordeum vulgare - Morex
