## Supplementary Table 2 for "Identification of Polycomb Repressive Complex 1 and 2 Core Components in Hexaploid Bread Wheat"

### Sheet: PRC1
Study	High level age	High level tissue	Age	Tissue	Gene designation [RefSeq1.1 (TraesCSXXXXXXX) and assigned name (TaXXXX) ]
					TraesCS5A02G378600.1	TraesCS5D02G388500.1	TraesCS5B02G382100.1	TraesCS5A02G058000	TraesCS5B02G065600	TraesCS5D02G069800	TraesCS7A02G337900	TraesCS7B02G249200	TraesCS7D02G345200	TraesCS3A02G327900.2	TraesCS3B02G357400.3	TraesCS3D02G321400.2	TraesCS1A02G315400.1	TraesCS1B02G327300.1	TraesCS1D02G315600.1	TraesCS3A02G154500.1	TraesCS3B02G180800.1	TraesCS3D02G161800.1
					TaBMI1-A1	TaBMI1-B1	TaBMI1-D1	TaBMI1-A2	TaBMI1-D2	TaBMI1-B2	TaLHP1-A1	TaLHP1-B1	TaLHP1-D1	TaRING1-A1	TaRING1-B1	TaRING1-D1	TaRING2-A1	TaRING2-B1	TaRING2-D1	TaEMF1-A1	TaEMF1-B1	TaEMF1-D1
Azhurnaya_development	seedling	roots _1	seedling stage	roots	5.10328	7.37917	5.53985	4.30469	4.47913	4.97783	6.10339	6.88511	11.0117	0.0450307	0.246284	1.06722	5.64743	4.05685	2.86935	1.24844	1.17787	0.78123
Azhurnaya_development	seedling	leaves/shoots _2	seedling stage	seedling aerial tissues	2.11822	3.54077	3.07653	1.47759	1.2367	1.92469	3.89882	4.82518	6.94283	0.0562488	0.123971	0.617053	5.36362	2.91981	2.42891	1.5534	0.784308	0.448185
Azhurnaya_development	seedling	leaves/shoots _3	seedling stage	shoot apical meristem	1.88629	2.06993	2.23676	5.80791	6.72981	8.31897	11.0118	13.1218	18.4651	0.266052	0.218712	2.13936	6.81708	3.77512	3.85569	1.0435	0.892304	1.18209
Azhurnaya_development	vegetative	roots _4	three leaf stage	roots	3.46922	4.90913	4.48963	4.65841	4.16447	5.95377	7.68668	8.59413	12.3714	0.17804	0.101669	1.70739	6.14756	4.72597	3.94488	0.901046	0.871685	0.666012
Azhurnaya_development	vegetative	roots _5	three leaf stage	root apical meristem	5.03449	8.41357	6.47279	4.82516	4.59897	5.97965	7.22946	8.74228	12.7809	0	0.0881513	0.703301	5.2209	3.79227	2.87121	0.778447	0.633318	0.427163
Azhurnaya_development	vegetative	roots _6	tillering stage	root apical meristem	5.01693	4.82226	4.46217	5.6477	5.48399	7.40799	5.91336	7.07862	10.4672	0.19304	0.064585	0.642352	4.43027	2.99051	3.68284	0.62829	0.67377	0.570094
Azhurnaya_development	vegetative	roots _7	tillering stage	roots	3.51633	5.71422	4.32126	4.15896	3.67254	4.55396	5.73408	6.29254	12.5736	0	0.10579	1.91747	5.92091	4.1083	3.08836	0.828046	0.765767	0.62201
Azhurnaya_development	vegetative	leaves/shoots _8	three leaf stage	leaf blades excl flag	1.1536	1.28593	1.33574	0.680251	0.480772	1.34563	2.11254	2.64001	3.12214	0.109659	0.0252666	0.257225	2.16532	0.951984	0.988298	0.814631	0.596473	0.394596
Azhurnaya_development	vegetative	leaves/shoots _9	three leaf stage	leaf sheaths excl flag	3.44992	3.23426	3.50245	2.66541	2.60711	4.06736	8.18423	9.35177	14.3662	0	0.0724744	0.67463	4.64428	3.17088	2.72566	1.04914	0.545669	0.518381
Azhurnaya_development	vegetative	leaves/shoots _10	fifth leaf stage	leaf blades excl flag	1.15478	1.64084	1.74624	0.791512	1.0347	1.75692	2.15996	2.62645	3.66995	0	0.0246651	0.150498	2.04906	1.20225	1.18157	1.02259	0.606436	0.519007
Azhurnaya_development	vegetative	leaves/shoots _11	fifth leaf stage	leaf sheaths excl flag	2.82295	3.52297	3.19748	2.73259	3.18478	4.59901	9.04099	10.7109	16.236	0.21956	0.0520892	0.681012	4.29402	3.47631	2.5679	0.814072	0.484686	0.515011
Azhurnaya_development	vegetative	leaves/shoots _12	tillering stage	leaf blades excl flag	2.88906	4.1298	2.3778	0.279919	0.332691	0.340341	5.8093	6.82463	10.5557	0	0	0.427899	4.1003	2.74661	1.67071	1.5977	1.03035	0.563018
Azhurnaya_development	vegetative	leaves/shoots _13	tillering stage	leaf sheaths excl flag	3.33382	5.2325	3.69658	1.45789	1.234	1.82027	6.66245	7.50392	9.9798	0	0.155098	2.10843	10.03	3.6424	4.54971	0.936686	0.749639	0.501261
Azhurnaya_development	vegetative	leaves/shoots _14	tillering stage	shoot apical meristem	2.18371	3.52671	2.82834	4.84315	4.32214	5.92779	8.05768	8.5728	13.1681	0.121068	0.344748	1.90839	8.67308	4.25694	4.63057	0.677408	0.891535	0.841278
Azhurnaya_development	vegetative	leaves/shoots _15	tillering stage	shoot axis	2.14845	3.16805	2.98398	4.60226	4.65672	7.19424	8.28919	8.62311	12.6765	0.254273	0.224195	1.18735	8.10014	3.81666	4.14131	0.771167	0.962495	0.947511
Azhurnaya_development	reproductive	roots _16	Flag leaf stage	roots	1.98682	3.20358	2.88904	3.45935	2.81412	4.19231	7.16906	7.41393	10.7059	0.107751	0	2.63007	6.48932	5.86391	4.52025	1.06934	1.09765	0.965228
Azhurnaya_development	reproductive	roots _17	30% spike	roots	2.80645	4.08529	3.58289	2.82766	3.6863	4.01203	6.64352	6.80264	12.0792	0.176414	0.131547	1.87555	6.14987	3.55384	4.0889	0.73352	0.879297	0.759312
Azhurnaya_development	reproductive	leaves/shoots _18	Flag leaf stage	flag leaf blade	1.38035	2.3278	2.80354	0.697786	0.884318	1.39448	1.00107	1.34147	1.6941	0	0.0930339	0.299655	2.7108	1.10674	1.4279	1.41398	0.957431	0.798497
Azhurnaya_development	reproductive	leaves/shoots _19	Flag leaf stage	leaf blades excl flag	2.19797	3.66073	2.73241	0.522393	0.624561	0.934481	2.13494	2.85186	3.81305	0	0.0747352	0.238717	3.22812	1.80355	1.36413	2.36668	1.67929	1.65334
Azhurnaya_development	reproductive	leaves/shoots _20	Flag leaf stage	leaf sheaths excl flag	2.83246	3.80035	2.49934	0.701233	0.511877	1.00727	2.8676	2.96143	5.53554	0	0	0.767527	4.71808	2.66647	1.54672	1.49356	0.900393	0.768687
Azhurnaya_development	reproductive	leaves/shoots _21	Flag leaf stage	shoot axis	2.40866	3.10647	2.63615	5.61264	5.57867	8.71354	9.88863	10.0024	14.269	0	0.248876	1.80303	7.9152	4.14755	4.29966	0.793126	1.1622	0.961338
Azhurnaya_development	reproductive	leaves/shoots _22	Full boot	flag leaf blade	1.71586	1.99278	1.46448	0.659179	0.788396	1.18242	2.58128	2.84649	3.89735	0.196888	0.097199	0.350737	3.18663	1.97259	1.75404	1.8391	1.36404	0.677662
Azhurnaya_development	reproductive	leaves/shoots _23	Full boot	flag leaf sheath	2.25407	2.75804	1.98991	0.645087	0.553719	1.47686	2.29991	2.98794	4.89466	0.087234	0.182043	0.561693	3.56643	1.8948	1.70821	1.5489	0.868818	0.58683
Azhurnaya_development	reproductive	leaves/shoots _24	Full boot	leaf ligule	3.06336	3.60521	2.41369	0.922271	0.993312	1.42875	4.03517	5.34928	7.67941	0	0.190364	0.649374	4.31871	2.21327	2.11079	2.59317	1.56509	1.22646
Azhurnaya_development	reproductive	leaves/shoots _25	Full boot	shoot axis	3.55472	5.201	3.46162	5.52168	4.59954	6.12111	7.1277	8.30159	12.7552	0.437947	0.0770197	1.59616	7.43393	4.41243	4.48097	0.769598	1.26568	0.954827
Azhurnaya_development	reproductive	leaves/shoots _26	Ear emergence	flag leaf blade	3.04074	3.01461	2.58878	0.735857	0.521423	1.10602	4.41278	5.36665	7.96422	0	0.0680213	0.360613	3.06657	1.74485	3.65065	1.51605	1.18579	0.591766
Azhurnaya_development	reproductive	leaves/shoots _27	Ear emergence	flag leaf sheath	4.54094	4.27049	3.49723	0.737619	0.592094	0.891946	6.53004	7.40553	11.021	0.134424	0.022725	0.93038	3.1629	2.37611	6.0647	1.23017	0.711454	0.458999
Azhurnaya_development	reproductive	leaves/shoots _28	Ear emergence	internode	2.86679	3.348	1.98672	1.22245	1.18302	1.42745	5.12613	6.04891	9.3475	0	0.145948	1.64143	5.15335	3.26823	2.45103	1.39572	1.24231	0.903964
Azhurnaya_development	reproductive	leaves/shoots _29	Ear emergence	leaf blades excl flag	3.54128	2.94951	3.28285	0.513581	0.344765	0.47991	4.73511	5.97917	8.11878	0	0.0329113	0.418197	2.83131	1.68722	3.67333	1.3913	1.03786	0.601676
Azhurnaya_development	reproductive	leaves/shoots _30	Ear emergence	peduncle	1.55042	2.96666	1.71928	0.691671	0.491239	1.0043	1.90297	2.71632	4.7078	0	0.415837	1.24583	3.65324	2.46251	0.968231	2.01434	1.37944	0.522274
Azhurnaya_development	reproductive	leaves/shoots _31	30% spike	flag leaf blade	2.146	2.16083	1.71114	0.906763	0.789047	1.32984	3.1743	4.05197	5.43808	0	0.152629	0.431237	3.05219	2.00614	1.88295	1.88827	1.34851	0.72134
Azhurnaya_development	reproductive	leaves/shoots _32	30% spike	flag leaf sheath	2.08308	2.93757	2.18553	0.816934	0.637157	1.25802	3.88162	3.76598	7.60252	0	0	1.05483	3.12815	2.03914	2.69596	1.7439	1.18771	0.669995
Azhurnaya_development	reproductive	leaves/shoots _33	30% spike	internode	1.86293	2.86891	1.69298	1.50879	1.11739	1.64409	4.89514	6.63533	9.51284	0.106483	0.164337	1.88553	5.01103	4.41058	2.96357	1.72337	1.23007	0.89257
Azhurnaya_development	reproductive	leaves/shoots _34	30% spike	peduncle	1.60769	2.87713	1.87156	0.797751	0.371111	1.16483	2.15528	3.35811	5.24834	0	0.382158	0.985802	3.72107	2.25953	1.37369	2.28991	1.32417	0.917906
Azhurnaya_development	reproductive	leaves/shoots _35	anthesis	flag leaf blade	5.92821	6.20192	5.0504	0.501792	0.454907	0.734866	4.012	4.36628	6.5617	0.0996577	0	0.608502	4.53568	2.19258	3.23439	1.44018	1.01735	0.665803
Azhurnaya_development	reproductive	leaves/shoots _36	anthesis	leaf blades excl flag	5.3988	6.86452	4.88634	0.448984	0.182229	0.733976	4.84305	5.84387	6.63277	0.132008	0	0.390147	3.42261	2.36787	2.22204	3.27397	2.56419	2.20162
Azhurnaya_development	reproductive	leaves/shoots _37	milk grain stage	flag leaf blade	2.60264	2.87702	3.69953	0.491525	0.556213	0.794438	5.80177	5.25989	8.32215	0	0	0.525569	2.71323	0.686633	3.45954	1.16177	1.05492	0.280497
Azhurnaya_development	reproductive	leaves/shoots _38	milk grain stage	flag leaf sheath	4.0899	4.02071	2.98196	0.518162	0.377477	0.863017	6.3517	7.30437	10.1902	0	0	0.574888	2.56353	2.37883	4.63193	1.33623	0.921812	0.59093
Azhurnaya_development	reproductive	leaves/shoots _39	milk grain stage	leaf blades excl flag	4.15203	4.72536	4.15993	0.377045	0.314694	0.654005	6.818	7.71874	8.57386	0.139257	0	0.670914	3.40578	2.40529	3.6923	1.46149	0.876204	0.486455
Azhurnaya_development	reproductive	leaves/shoots _40	milk grain stage	peduncle	3.54818	3.38153	2.25021	1.11464	0.757193	1.72973	5.96055	7.2129	9.2735	0	0.0259233	1.14858	5.75818	2.43995	2.29952	1.85479	1.08636	0.381518
Azhurnaya_development	reproductive	leaves/shoots _41	milk grain stage	shoot axis	3.71004	3.95096	2.41521	2.95215	2.2267	3.2581	6.72615	7.94392	12.7722	0	0.190763	1.84166	6.64386	4.33829	3.23927	1.05422	1.29934	1.06116
Azhurnaya_development	reproductive	leaves/shoots _42	Dough	flag leaf blade	3.18674	3.7167	2.61226	0.564211	0.517613	1.18897	5.33324	6.56913	7.16708	0	0.083225	0.322128	2.21937	1.9399	2.92167	1.33714	1.03184	0.596913
Azhurnaya_development	reproductive	leaves/shoots _43	Ripening	flag leaf blade	3.08362	5.77327	3.72685	0.525269	0.197396	0.840907	7.11469	8.50456	10.8708	0	0.283178	0.174083	4.54535	2.32848	1.6417	1.99728	1.00206	0.811259
Azhurnaya_development	reproductive	spike _44	Full boot	spike	4.18786	5.20608	5.0427	3.09573	2.5317	3.28272	9.63709	10.8587	17.16	0.23213	0.339735	2.00625	6.94811	3.15449	3.9415	1.84445	1.60741	1.42241
Azhurnaya_development	reproductive	spike _45	Ear emergence	awns	1.86356	2.15206	1.78993	1.23743	0.796715	2.08099	2.85853	3.9519	4.75835	0.107882	0.0358117	0.214691	3.64008	1.78757	1.65516	1.10625	0.930899	1.02144
Azhurnaya_development	reproductive	spike _46	Ear emergence	glumes	1.91038	5.15675	3.54549	1.12878	0.666192	1.23113	4.46585	4.98878	8.99079	0.0437677	0.448272	2.1119	6.2698	3.58173	4.29117	1.44478	0.903073	0.893356
Azhurnaya_development	reproductive	spike _47	30% spike	spike	3.11747	4.77275	4.75131	1.7419	1.38843	2.37571	6.81989	8.49334	10.1163	0.600265	0.424386	1.60964	6.47457	3.26073	3.10007	2.86088	1.87173	1.86891
Azhurnaya_development	reproductive	spike _48	30% spike	spikelets	3.24222	4.6402	4.79354	1.89764	1.34438	1.97938	6.1335	7.5734	10.374	0.0879553	0.562157	1.55767	6.2945	2.36803	2.7084	2.26076	1.74422	1.78795
Azhurnaya_development	reproductive	spike _49	anthesis	anther	13.5346	27.3605	14.6607	2.69269	0.525304	4.45953	2.59753	2.83794	4.5591	0.729395	2.03397	4.36355	15.6392	5.81091	1.69921	3.0987	1.22239	1.99951
Azhurnaya_development	reproductive	spike _50	anthesis	stigma & ovary	2.02288	6.43222	4.49265	3.30831	2.65374	3.68891	11.2627	13.0281	18.7674	0.215649	0.331058	4.30289	12.7091	6.90005	9.68472	1.7879	1.91394	1.96537
Azhurnaya_development	reproductive	spike _51	milk grain stage	awns	3.83576	4.30971	3.26725	1.1214	0.841766	1.46632	4.9141	6.25917	9.22135	0.127417	0.400669	0.736236	4.36467	3.13421	3.57152	1.65707	1.51288	1.43476
Azhurnaya_development	reproductive	spike _52	milk grain stage	glumes	3.42975	6.45354	4.03956	1.11483	0.522517	1.10775	4.93881	6.07031	11.1357	0.610895	0.934857	2.86672	7.53554	3.58441	6.62432	1.73413	1.04113	1.09468
Azhurnaya_development	reproductive	grain _53	milk grain stage	grain milk and soft dough	2.98459	8.01409	7.58435	6.72758	10.6767	10.1147	9.26428	8.62695	10.4968	0.11794	0.44777	4.84816	6.59291	3.12803	2.50807	2.76439	1.97764	1.33612
Azhurnaya_development	reproductive	grain _54	Dough	embryo	0.612542	2.22555	1.56223	7.34736	4.3721	8.88377	6.45605	7.95901	9.89099	0	0.0933217	0.348074	7.56214	7.0047	7.57894	0.8705	0.541672	0.540841
Azhurnaya_development	reproductive	grain _55	Dough	endosperm	2.31464	12.9155	10.1329	2.43514	1.49458	2.68162	5.40885	5.12093	6.26728	0	0.551178	1.18896	6.43324	2.6279	1.32089	1.7107	0.493867	0.326182
Azhurnaya_development	reproductive	grain _56	Soft dough	grain milk and soft dough	3.93533	13.342	10.6299	4.36635	6.33106	5.94231	5.89663	5.32868	6.26	0.078818	1.73791	1.88363	4.69648	2.38549	1.68613	1.9634	1.06582	0.656405
Azhurnaya_development	reproductive	grain _57	Hard dough	grain hard dough and ripening	2.26324	8.90749	7.70942	4.07697	3.46269	4.57781	5.49864	6.24683	7.33216	0.111116	0.865833	0.875454	7.11666	4.2767	3.35005	1.48736	0.664087	0.518135
Azhurnaya_development	reproductive	grain _58	Ripening	grain hard dough and ripening	1.60647	4.89336	3.52349	3.50099	2.35885	4.5096	8.44899	5.95873	9.15406	0	0.552539	1.67277	6.84642	5.30799	6.14648	1.28237	0.382452	0.204355

### Sheet: PRC2
Study	High level age	High level tissue	Age	Tissue	Gene designation [RefSeq1.1 (TraesCSXXXXXXX) and assigned name (TaXXXX) ]
					TraesCS4A02G121300	TraesCS4B02G181400	TraesCS4D02G184600	TraesCS7A02G128600.1	TraesCS7B02G028500.1	TraesCS7D02G127400.1	TraesCS7A02G128300.1	TraesCS7B02G028200.2	TraesCS7D02G127100.2	TraesCS2A02G002500	TraesCS2B02G020400	TraesCS2A02G000100	TraesCS2B02G023900	TraesCS2D02G000600	TraesCS5A02G179600	TraesCS5B02G177400	TraesCS5D02G184200	TraesCS7A02G089100	TraesCS7A02G089200	TraesCS7A02G308300	TraesCS7B02G377900LC.1	TraesCS7D02G084500	TraesCS7D02G305100	TraesCS4A02G388400	TraesCS5B02G378700	TraesCS5D02G385600	TraesCSU02G072700	TraesCS5A02G331900.1	TraesCS5B02G332200.1	TraesCS5D02G337800.1
					TaE(z)-4A1	TaE(z)-4B1	TaE(z)-4D1	TaE(z)-7A1.1	TaE(z)-7B1.1	TaE(z)-7D1.1	TaE(z)-7A1.2	TaE(z)-7B1.2	TaE(z)-7D1.2	TaSu(z)-2A2	TaSu(z)-2B2	TaSu(z)-2A1	TaSu(z)-2B1	TaSu(z)-2D1	TaSu(z)-5A1	TaSu(z)-5B1	TaSu(z)-5D1	TaFIE-7A2.1	TaFIE-7A2.2	TaFIE-7A1	TaFIE-7B1	TaFIE-7D1	TaFIE-7D2	TaFIE-4A1	TaMSI1-B1	TaMSI1-D1	TaMSI1-A1	TaMSI1-A2	TaMSI1-B2	TaMSI1-D2
Azhurnaya_development	seedling	roots _1	seedling stage	roots	20.3598	22.7509	19.9913	0	0.215208	0.00554343	2.43008	3.19175	3.82923	16.4818	16.5697	13.6009	8.21689	14.7589	15.8387	13.2117	18.0402	0	0	3.70318	3.34864	0.0135932	5.50711	0	35.8512	31.665	29.8234	17.4282	3.26444	14.0989
Azhurnaya_development	seedling	leaves/shoots _2	seedling stage	seedling aerial tissues	12.6764	15.8386	13.6102	0	0.161126	0	1.73591	2.29244	2.30574	14.1554	12.7482	17.5843	5.79671	14.5393	10.6405	7.75794	11.8987	0	0	2.82292	2.25922	0.00643889	2.94586	0	12.6041	11.8816	13.0872	6.40174	0.806769	5.03602
Azhurnaya_development	seedling	leaves/shoots _3	seedling stage	shoot apical meristem	10.3609	11.8557	10.6042	0	0.380774	0.00621763	7.70738	8.00434	11.687	17.4054	17.988	13.2592	13.3611	15.9492	14.226	10.0862	17.7778	0	0	9.45835	15.1902	0.0269295	15.8924	0	7.97825	7.88907	9.44508	2.39066	0.300698	1.75727
Azhurnaya_development	vegetative	roots _4	three leaf stage	roots	22.3743	23.1563	24.8326	0.00472963	0.074016	0	3.10342	3.26027	4.15971	16.4217	15.9283	17.9461	8.46556	20.3259	14.348	11.6965	15.4733	0	0	3.85893	4.81137	0	6.8321	0	8.89789	7.88951	7.25324	0.540963	0.0929407	0.34214
Azhurnaya_development	vegetative	roots _5	three leaf stage	root apical meristem	17.6425	19.9074	17.5207	0	0.258046	0.00687428	2.87453	4.28408	4.92572	15.3912	15.3015	11.1749	9.96313	14.5976	12.7314	12.8	16.447	0	0	4.52177	4.76982	0.0201822	7.60131	0	8.57687	6.49109	7.37698	0.501049	0.0410586	0.335647
Azhurnaya_development	vegetative	roots _6	tillering stage	root apical meristem	10.2947	11.9631	10.7832	0	0.286816	0	3.45462	5.63218	5.53791	13.9643	15.263	10.82	10.022	11.8094	13.6068	10.5094	14.9472	0	0	3.76221	8.02096	0	6.60997	0.0056212	20.9346	19.0316	18.8649	9.59046	1.68392	7.62858
Azhurnaya_development	vegetative	roots _7	tillering stage	roots	18.7927	18.0197	19.9966	0	0.233133	0	2.71124	3.63993	3.67024	15.1336	16.402	11.7313	7.61133	14.9514	12.2814	9.48825	14.2347	0	0	4.62049	4.78912	0	10.2296	0	20.3164	20.4121	19.1565	10.0936	1.65054	7.72601
Azhurnaya_development	vegetative	leaves/shoots _8	three leaf stage	leaf blades excl flag	8.55845	9.04512	9.7305	0	0.178949	0	0.654464	1.03797	0.856006	8.65822	7.89905	9.70871	3.2278	9.46431	5.50226	4.10113	6.66572	0	0	1.22038	1.07559	0	1.45139	0	4.93969	4.85829	5.76786	1.52779	0.170608	1.24207
Azhurnaya_development	vegetative	leaves/shoots _9	three leaf stage	leaf sheaths excl flag	9.53555	12.3621	10.6205	0	0.188062	0	4.84971	6.92911	7.51045	15.676	18.0832	16.2122	11.6827	15.6457	11.4693	7.23048	13.3911	0	0	6.66681	8.74935	0.00861447	11.084	0	15.1484	14.6388	15.7494	7.42017	1.06978	6.24563
Azhurnaya_development	vegetative	leaves/shoots _10	fifth leaf stage	leaf blades excl flag	7.8393	8.59158	8.74846	0	0.0645537	0	1.1226	1.51945	1.18299	8.68053	9.48244	9.94641	3.24006	7.94248	6.38981	4.05667	6.50908	0	0	1.83276	9.33555	0	2.44209	0	24.8137	24.6806	24.1121	12.075	1.94524	9.75258
Azhurnaya_development	vegetative	leaves/shoots _11	fifth leaf stage	leaf sheaths excl flag	8.2232	12.9962	10.5766	0	0.320879	0.0155775	5.62049	7.53375	8.40454	14.7341	18.0985	14.9368	11.614	15.1338	12.3604	8.26404	13.4259	0	0	7.05109	2.15275	0.0211996	13.1295	0	3.99786	3.95661	4.7748	0.62215	0.087808	0.518014
Azhurnaya_development	vegetative	leaves/shoots _12	tillering stage	leaf blades excl flag	23.1484	20.0099	24.6561	0	0.222867	0	0.0354564	0.020719	0	13.9292	12.4885	21.2082	6.90577	22.5124	8.36721	6.72524	9.52122	0	0	3.09843	1.23003	0.00905203	1.57462	0	16.7578	15.1507	16.016	9.37106	1.78423	6.5092
Azhurnaya_development	vegetative	leaves/shoots _13	tillering stage	leaf sheaths excl flag	29.2383	25.2948	30.7469	0	0.210036	0	0.0347002	0	0	14.1799	14.0147	16.1173	5.59566	17.6104	9.46142	7.10041	10.619	0	0	3.01853	0.388673	0.0164206	1.87602	0	19.9301	21.8752	21.898	9.33724	1.24312	8.00753
Azhurnaya_development	vegetative	leaves/shoots _14	tillering stage	shoot apical meristem	14.0876	14.2335	15.7627	0	0.295688	0.00548737	3.74365	3.47907	4.81907	14.479	14.56	12.1959	10.834	15.4115	12.5594	10.3397	14.0606	0	0	6.44968	7.75183	0.00736753	10.9139	0	15.7643	13.8877	14.7867	11.0236	1.35132	8.55708
Azhurnaya_development	vegetative	leaves/shoots _15	tillering stage	shoot axis	13.7261	14.7683	15.8067	0	0.326503	0	4.70266	4.57088	5.83899	15.4059	16.1203	13.4802	11.3977	16.1847	13.7898	10.5466	15.2903	0	0	5.19031	8.42303	0.0651394	9.99818	0	18.201	16.562	17.6132	8.48786	1.35694	5.47199
Azhurnaya_development	reproductive	roots _16	Flag leaf stage	roots	29.7155	26.986	34.1591	0	0.0874727	0	1.25702	1.51427	1.69162	17.405	16.1077	19.4506	6.14998	26.5631	11.958	9.83267	12.8919	0	0	3.64966	2.1152	0	6.75833	0	10.3222	6.95296	5.91769	0.433508	0.0460338	0.366524
Azhurnaya_development	reproductive	roots _17	30% spike	roots	27.2684	23.5717	32.1092	0	0.499424	0	1.41524	1.84342	2.47261	15.6873	15.6186	21.8462	5.49125	26.9563	11.9456	10.4308	12.4251	0	0	3.22761	2.21482	0	7.51037	0.0114863	15.3999	13.1045	13.7007	0.593898	0	0.624653
Azhurnaya_development	reproductive	leaves/shoots _18	Flag leaf stage	flag leaf blade	9.39485	10.6427	11.7094	0	0.0908938	0	0.404691	0.454036	0.205789	9.29216	10.6042	12.4823	1.21452	9.70051	6.3812	4.68181	7.43665	0	0	0.874642	0.52918	0	1.54522	0	5.74376	6.77682	11.0918	0.588228	0.103637	0.486968
Azhurnaya_development	reproductive	leaves/shoots _19	Flag leaf stage	leaf blades excl flag	11.1721	11.9326	13.5913	0	0.145769	0.00139177	0.333268	0.411317	0.0993378	9.36411	9.97828	12.3171	2.97886	11.7376	6.28557	4.34447	7.51183	0	0	2.57852	1.35533	0	2.97952	0	4.35363	4.22278	4.25684	0.287845	0.0310433	0.243213
Azhurnaya_development	reproductive	leaves/shoots _20	Flag leaf stage	leaf sheaths excl flag	15.1701	18.1974	18.4	0	0.257219	0	0.441187	0.838655	0.432267	12.8769	14.5656	16.2362	4.75236	13.727	9.48325	7.39222	11.9105	0	0	2.13455	1.22836	0	2.40101	0	25.1074	22.2286	22.0973	11.3393	1.68981	8.44322
Azhurnaya_development	reproductive	leaves/shoots _21	Flag leaf stage	shoot axis	16.2331	17.9095	18.5619	0	0.270421	0	5.47727	6.27352	7.32302	16.1221	16.4279	14.9995	12.6631	17.4759	16.1978	10.7611	16.8197	0	0	6.26867	10.3662	0.0238464	13.0096	0	15.4177	14.1795	13.4126	4.55233	0.682114	3.64514
Azhurnaya_development	reproductive	leaves/shoots _22	Full boot	flag leaf blade	16.832	16.5547	21.4016	0	0.0684137	0	0.0827184	0.074398	0	10.1552	9.77674	14.7779	2.65073	14.2066	6.40982	4.37632	8.20292	0	0	2.40982	2.0019	0.039478	5.09964	0	14.5348	14.5813	14.0265	2.84843	0.565244	2.67606
Azhurnaya_development	reproductive	leaves/shoots _23	Full boot	flag leaf sheath	13.2997	14.2877	16.191	0	0.0949435	0	0.196007	0.107259	0.0583431	8.90228	8.47629	12.5578	2.60224	9.71219	6.80342	4.88052	7.71004	0	0	2.91098	2.35676	0	4.69198	0	6.96756	5.33508	4.57744	0.266154	0.0172143	0.272638
Azhurnaya_development	reproductive	leaves/shoots _24	Full boot	leaf ligule	21.554	18.5706	23.2896	0	0.188498	0	0.0328157	0.0794767	0.013116	13.8084	11.6412	19.2242	4.00166	18.3986	10.5055	7.35238	12.0696	0	0	3.89536	2.61522	0	6.25192	0	4.41541	4.90595	6.45915	0.1248	0.0578469	0.203109
Azhurnaya_development	reproductive	leaves/shoots _25	Full boot	shoot axis	19.9485	18.9852	21.8663	0.015319	0.393439	0	2.15527	2.91922	2.82634	14.3062	13.9633	12.8037	9.0298	16.4925	13.2454	10.6947	14.8648	0	0	3.79805	6.85411	0.0392516	10.5333	0.013294	22.8567	22.7394	21.0722	6.16027	0.808284	4.70414
Azhurnaya_development	reproductive	leaves/shoots _26	Ear emergence	flag leaf blade	18.6729	17.3334	21.7689	0	0.0972243	0	0.0643112	0.081571	0	10.4965	7.23381	16.5148	4.08679	14.5233	7.54883	5.65039	8.51552	0	0	4.12625	3.06202	0	4.51696	0	9.70707	7.98694	7.77509	0.907849	0.0711217	1.01426
Azhurnaya_development	reproductive	leaves/shoots _27	Ear emergence	flag leaf sheath	23.2352	19.8332	27.3772	0	0.169926	0	0.0360836	0.0225369	0	11.4574	8.01753	16.1043	4.66383	16.0226	7.69685	5.8856	9.55562	0	0	6.26499	3.69414	0.0554878	5.3936	0	11.4194	8.83855	9.15353	0.376361	0.0785052	0.423785
Azhurnaya_development	reproductive	leaves/shoots _28	Ear emergence	internode	27.8947	24.5107	31.9399	0	0.219114	0	0.0389686	0.050034	0.0077723	12.5758	12.7483	15.5059	4.72128	16.6992	9.58568	7.29446	11.489	0	0	3.22126	2.47858	0.0219562	10.4857	0.0186282	5.85187	4.28071	4.44295	0.585149	0.0502519	0.33696
Azhurnaya_development	reproductive	leaves/shoots _29	Ear emergence	leaf blades excl flag	15.5857	14.9378	18.5199	0	0.103661	0.00485823	0.0453003	0.119225	0	9.73318	7.79469	14.3551	4.1938	13.343	7.1452	5.22469	7.23657	0	0	4.43751	10.256	0.0218087	3.10836	0.0206998	9.20982	8.5087	7.22222	0.491256	0.0465407	0.5562
Azhurnaya_development	reproductive	leaves/shoots _30	Ear emergence	peduncle	14.1291	18.1725	15.1331	0	0.35873	0.0174861	0.560806	1.22959	0.612893	12.4133	14.5214	16.8557	2.20836	10.8812	8.00635	5.34449	9.01873	0	0	2.05711	7.00235	0	10.8841	0	4.97583	4.43687	4.72124	0.254325	0.00575043	0.202618
Azhurnaya_development	reproductive	leaves/shoots _31	30% spike	flag leaf blade	22.8197	18.5848	25.6086	0	0.108594	0	0.0351883	0.071657	0	10.7537	9.30928	15.2951	3.83901	16.608	7.40578	5.21052	8.09254	0	0	3.43865	3.22276	0	5.01413	0	5.72211	4.20878	6.26815	0.52365	0.0303367	0.304774
Azhurnaya_development	reproductive	leaves/shoots _32	30% spike	flag leaf sheath	22.6108	20.0133	25.9087	0	0.291881	0	0.0388706	0.0238347	0	10.9705	8.86432	16.2288	4.03231	15.5802	8.29111	5.98618	9.13179	0	0	4.24157	2.80913	0	5.79028	0	9.80776	6.94762	6.02385	0.489055	0.0354001	0.455851
Azhurnaya_development	reproductive	leaves/shoots _33	30% spike	internode	36.4034	32.2805	41.2036	0	0.230432	0	0.0271079	0.0259788	0	15.201	13.8956	16.5404	4.90319	19.3739	10.9181	7.931	12.0778	0	0	3.50669	4.80102	0	10.4195	0	4.08892	4.45977	6.00188	0.470362	0.0245563	0.179576
Azhurnaya_development	reproductive	leaves/shoots _34	30% spike	peduncle	10.4695	13.8482	10.8033	0	0.249119	0	0.766081	1.52428	0.874983	11.6591	13.3028	17.0181	3.12235	12.0067	7.45459	5.1187	8.0432	0	0	2.41241	6.53945	0.00606013	8.852	0	5.23478	4.67662	4.04268	0.0990346	3.12566e-09	0.0637755
Azhurnaya_development	reproductive	leaves/shoots _35	anthesis	flag leaf blade	19.3573	19.9764	25.8086	0	0.160699	0	0.121238	0.0810343	0.014293	16.342	12.2765	19.9797	3.8292	21.7751	6.37943	5.49456	8.78238	0	0	2.63267	2.06014	0.015889	4.48488	0.0119252	2.25536	2.9355	2.9767	0.176176	0.0799106	0.157697
Azhurnaya_development	reproductive	leaves/shoots _36	anthesis	leaf blades excl flag	13.0126	12.623	14.1402	0	1.76112e-10	0	0.29908	0.371194	0	13.945	12.4316	19.4254	6.19013	19.1586	8.4448	5.69693	10.0742	0	0	7.19158	2.70104	0.0198646	5.76779	0	13.038	9.82482	11.3949	3.5392	0.460459	2.46255
Azhurnaya_development	reproductive	leaves/shoots _37	milk grain stage	flag leaf blade	17.567	14.8733	17.9458	0	0.242935	0	0.0334645	0.0589272	0.005681	10.6833	7.67094	14.6557	5.01362	15.9196	7.49989	5.92277	8.62565	0	0	5.43199	2.37053	0.0582177	3.39091	1.73939	41.3811	36.9236	31.4661	11.0685	1.23752	8.04225
Azhurnaya_development	reproductive	leaves/shoots _38	milk grain stage	flag leaf sheath	25.3005	22.8383	28.8264	0	0.277322	0	0.00537757	0.0247412	0	12.5037	8.72117	17.4785	5.46532	19.2864	9.39848	6.08825	8.55356	0	0	3.75098	3.9262	0	18.2436	0	7.10385	5.11173	5.33483	0.382667	0.0742241	0.267522
Azhurnaya_development	reproductive	leaves/shoots _39	milk grain stage	leaf blades excl flag	21.9557	20.6317	23.6957	0	0	0.0157235	0.0570211	0.0188246	0	13.9768	11.214	20.5644	5.64937	21.4298	8.96147	6.55999	9.76034	0	0	5.55783	1.81954	0	3.09794	0	2.10769	2.1197	3.16466	0.103553	0.00579022	0.0710986
Azhurnaya_development	reproductive	leaves/shoots _40	milk grain stage	peduncle	38.8689	33.8105	46.8283	0	0.130036	0	0.0852101	0.0232681	2.36473e-09	15.5528	13.7569	20.4743	6.27574	23.5963	9.15172	6.24837	9.43609	0	0	3.90353	20.6843	0	23.7757	0	10.183	8.93727	7.57636	0.392405	0.0309681	0.211597
Azhurnaya_development	reproductive	leaves/shoots _41	milk grain stage	shoot axis	29.0311	23.1077	32.982	0	0.698019	0.0121457	0.301539	0.192426	0.327601	17.5186	15.7037	17.9352	6.08246	23.8054	11.8936	8.62024	13.6842	0	0	4.99435	9.8533	0.0393339	8.33351	0	9.24354	9.04878	11.2213	1.32598	0.252373	1.39891
Azhurnaya_development	reproductive	leaves/shoots _42	Dough	flag leaf blade	24.2116	21.9811	25.0865	0	0.327225	0	0.0172291	0.0719668	0	13.9403	9.41289	21.2775	6.66516	20.9804	8.8669	6.11971	10.176	0	0	4.49271	3.07806	0.0186173	5.06324	0	8.64955	5.81131	5.99332	0.338277	0.00959567	0.564215
Azhurnaya_development	reproductive	leaves/shoots _43	Ripening	flag leaf blade	18.0445	17.4445	20.0562	0	0.218085	0	0.0318662	0.0854308	0	15.5788	12.4168	22.0641	6.3679	24.4379	10.7594	6.5719	11.1998	0	0	4.17123	2.18954	0.00565843	4.51222	0	13.391	11.4382	12.4236	3.29561	0.505555	3.71588
Azhurnaya_development	reproductive	spike _44	Full boot	spike	13.3211	16.3457	15.3899	0	0.16136	0.0280968	4.1004	5.03202	6.14854	16.5841	17.4185	18.9824	12.9809	20.5416	15.3677	10.5898	17.7161	0	0	5.29961	8.84464	0.0756977	10.7411	0	9.47072	6.19271	5.65249	2.83661	0.319763	2.20216
Azhurnaya_development	reproductive	spike _45	Ear emergence	awns	13.3013	13.7684	18.2713	0.0160105	0.303258	0.0123183	0.0585179	0.0482047	0	7.20741	6.51136	11.1864	2.56354	9.92574	6.49966	4.18074	7.53743	0	0.0137676	3.14644	4.80504	0.0355881	7.58673	0	11.8749	8.53985	9.92176	1.09947	0.0400078	0.940468
Azhurnaya_development	reproductive	spike _46	Ear emergence	glumes	25.0556	28.8606	28.9542	0	0.245859	0	0.0447375	0.0199797	0.0141948	12.7874	11.9233	17.8677	5.63459	18.7052	8.75419	5.75952	9.50781	0	0	3.98049	6.30246	0.0051761	11.9657	0.00456377	9.45477	8.03077	7.95795	0.50546	0.0305047	0.478581
Azhurnaya_development	reproductive	spike _47	30% spike	spike	14.8543	17.3127	17.1974	0	0.181312	0.105029	1.94586	2.52073	2.41588	16.1434	15.36	22.0651	10.3018	21.3538	13.9217	9.5908	16.8391	0	0	3.66985	7.3944	0	8.78337	0	11.5912	8.01214	8.08806	0.798827	0.0531443	0.626752
Azhurnaya_development	reproductive	spike _48	30% spike	spikelets	13.7706	17.5279	16.545	0	0.39411	0.0933379	1.84019	2.21146	1.80642	12.3247	13.3031	16.7098	7.62155	16.5644	12.8184	8.72182	14.3374	0	0	3.23312	6.56169	0.0372	9.0532	0	8.45405	9.33824	10.362	1.5459	0.309525	1.654
Azhurnaya_development	reproductive	spike _49	anthesis	anther	8.02324	7.08486	8.26829	0.0801724	0.246193	0.269887	1.76979	1.76047	1.28243	12.39	61.8212	5.0387	1.41074	6.49896	14.4227	8.16461	13.226	0	0	0.343303	0.162076	0	0.720647	0	10.3256	6.72472	6.952	0.489758	0.00854657	0.459643
Azhurnaya_development	reproductive	spike _50	anthesis	stigma & ovary	21.4492	22.446	21.6486	0.025877	1.52743	0.48829	4.03297	4.35282	6.2101	18.8263	15.3915	19.2111	13.7716	24.9131	19.7155	14.9224	22.4077	0	1.57361	8.59721	14.8928	1.55452	18.8439	0	7.6879	12.2265	14.0286	0.811083	0.0653521	0.931208
Azhurnaya_development	reproductive	spike _51	milk grain stage	awns	22.5372	20.508	28.0409	0	0.343015	0.0114733	0.0798942	0.116859	0	11.8149	10.036	15.7258	4.6034	15.4499	9.70173	6.10828	10.4366	0	0	4.57752	5.68623	0.0121747	11.5806	0	8.87616	7.07035	5.90597	0.988535	0.226936	1.28701
Azhurnaya_development	reproductive	spike _52	milk grain stage	glumes	30.8633	32.8759	34.2052	0	0.357354	0.00610982	0.0355061	0.0449323	0.00514587	14.7706	12.4343	21.6574	6.64295	21.558	9.69962	6.49462	11.2448	0	0.0310182	3.60287	6.68086	0.00954637	6.5587	0.0334655	18.9562	24.6844	22.1982	0.620809	0.0398386	0.568326
Azhurnaya_development	reproductive	grain _53	milk grain stage	grain milk and soft dough	21.1555	27.4204	25.6524	0.0172492	1.22341	1.08419	1.12753	1.44016	1.33241	16.4652	15.0355	16.1152	10.2026	22.0747	18.009	12.0427	20.7565	0	0	5.7081	4.99826	0.00734803	6.18227	0.013491	4.7191	4.81358	5.99278	0.386639	0.0118167	0.304156
Azhurnaya_development	reproductive	grain _54	Dough	embryo	22.9775	20.7744	34.3461	0	0.121742	0.087376	0.0889817	0.11566	0	13.027	11.0331	20.6787	10.0525	31.126	16.1527	11.8262	13.3053	0	0	4.11084	8.6462	0	16.2288	0	12.134	9.88928	9.90861	3.63378	0.585285	2.58921
Azhurnaya_development	reproductive	grain _55	Dough	endosperm	10.0808	7.59107	9.42093	0	0.260837	0.380137	0.0975717	0	2.81121e-06	12.2616	5.76756	5.41645	2.80232	8.52861	6.63917	5.32036	7.27194	0	0.0121098	0.831295	1.58712	0.0277748	2.74876	0	6.93683	5.02749	4.92724	0.372287	0.00745477	0.236569
Azhurnaya_development	reproductive	grain _56	Soft dough	grain milk and soft dough	14.6429	17.6009	17.4267	0	0.893543	0.72227	0.560465	0.637033	0.777067	14.1475	10.7042	14.8919	6.31377	17.1044	12.0059	7.72145	14.5578	0	0	1.84667	2.26036	0	3.17566	0	16.9361	16.2525	16.3654	3.85758	0.387949	2.61396
Azhurnaya_development	reproductive	grain _57	Hard dough	grain hard dough and ripening	16.4341	15.4252	25.0644	0	0.187635	0.322438	0.100911	0	0.0052477	13.5139	9.74167	14.8043	6.96791	20.9905	12.3228	9.31449	11.3609	0	0	2.14675	3.23397	0.00891973	7.22589	0	7.42751	5.47578	5.49684	0.328873	0.00783423	0.210064
Azhurnaya_development	reproductive	grain _58	Ripening	grain hard dough and ripening	23.0203	16.1634	40.4725	0	0.182604	0.885791	0.0643093	0.078787	0.018485	11.1146	8.59821	9.94301	3.86874	16.5275	20.7804	18.2464	17.0649	0	0	1.94967	3.04418	0	6.03464	0	13.9792	10.0724	10.9639	0.5005	0.0288686	0.521233
